# The neighboring genes *AvrLm10A* and *AvrLm10B* are part of a large multigene family of cooperating effector genes conserved in Dothideomycetes and Sordariomycetes

**DOI:** 10.1101/2022.05.10.491286

**Authors:** Nacera Talbi, Like Fokkens, Corinne Audran, Yohann Petit-Houdenot, Cécile Pouzet, Françoise Blaise, Elise Gay, Thierry Rouxel, Marie-Hélène Balesdent, Martijn Rep, Isabelle Fudal

**Affiliations:** Université Paris-Saclay, INRAE, UR BIOGER, Thiverval-Grignon, France; Molecular Plant Pathology, University of Amsterdam, Amsterdam, Netherlands; UMR LIPME, Université de Toulouse, INRAE, CNRS, Castanet-Tolosan, France.; FRAIB-TRI Imaging Platform Facilities, FR AIB, Université de Toulouse, CNRS, Castanet-Tolosan, France.

## Abstract

With only a few exceptions, fungal effectors (small secreted proteins) have long been considered as species- or even isolate-specific. With the increasing availability of high-quality fungal genomes and annotations, trans-species or trans-genera families of effectors are being uncovered. Two avirulence effectors, *AvrLm10A* and *AvrLm10B*, of *Leptosphaeria maculans*, the fungus responsible for stem canker of oilseed rape, are members of such a large family of effectors. *AvrLm10A* and *AvrLm10B* are neighboring genes, organized in divergent transcriptional orientation. Sequence searches within the *L. maculans* genome show that *AvrLm10A*/*AvrLm10B* belong to a multigene family comprising five pairs of genes with a similar tail-to-tail organization. The two genes in a pair always had the same expression pattern and two expression profiles were distinguished, associated with the biotrophic colonization of cotyledons and / or petioles and stems. Of the two protein pairs further investigated Lmb_jn3_08094/Lmb_jn3_08095 and Lmb_jn3_09745 / Lmb_jn3_09746, one (Lmb_jn3_09745 / Lmb_jn3_09746) had the ability to physically interact, similarly to what was previously described for the AvrLm10A/AvrLm10B pair. AvrLm10A homologues are present in more than 30 Dothideomycete and Sordariomycete plant-pathogenic fungi whereas fewer AvrLm10B homologues were identified. One of the AvrLm10A homologues, SIX5, is an effector from *Fusarium oxysporum* f.sp. *lycopersici* physically interacting with the avirulence effector Avr2. We found that AvrLm10A homologues were associated with at least eight distinct putative effector families, suggesting an ability of AvrLm10A/SIX5 to cooperate with diverse effectors. These results point to a general role of the AvrLm10A/SIX5 protein as a ‘cooperator protein’, able to interact with diverse families of effectors whose encoding gene is co-regulated with the neighboring *AvrLm10A* homologue.
