## Supplementary Table 2 for "The neighboring genes *AvrLm10A* and *AvrLm10B* are part of a large multigene family of cooperating effector genes conserved in Dothideomycetes and Sordariomycetes"

### Sheet: Feuil1
Table S2: Characteristics of the isolates used for polymorphism studies of the AvrLm10 family in Leptosphaeria maculans populations and presence of the AvrLm10 family
ndme	Country	Region	Sampling date	Reference		Isolated from	AvrLm10A (presence)a	AvrLm10A (sequencing)	AvrLm10B (presence)	AvrLm10B (sequencing)	Lmb_jn3_08094 (presence)	Lmb_jn3_08094 (sequencing)	Lmb_jn3_08095 (presence)	Lmb_jn3_08095 (sequencing)	Lmb_jn3_09745 (presence)	Lmb_jn3_09745 (sequencing)	Lmb_jn3_09746 (presence)	Lmb_jn3_09746 (sequencing)	Lmb_jn3_04095 (presence)	Lmb_jn3_04095 (sequencing)	Lmb_jn3_04096 (presence)	Lmb_jn3_04096 (sequencing)	Lmb_jn3_02612 (presence)	Lmb_jn3_02612 (sequencing)	LemaP0212 (presence)	LemaP0212 (sequencing)
AD2	USA	Griffin (Georgia)	2005	Dilmaghani et al., 2009	B. ndpus	Westar	present	nd	present	nd	present	nd	present	nd	present	nd	present	nd	present	nd	present	nd	present	nd	present	nd
AD4	USA	Griffin (Georgia)	2005	Dilmaghani et al., 2009	B. ndpus	Westar	present	nd	present	nd	present	nd	present	nd	present	nd	present	nd	present	nd	present	nd	present	nd	present	nd
AD46	USA	Griffin (Georgia)	2005	Dilmaghani et al., 2009	B. ndpus	Westar	present	nd	present	nd	present	nd	present	nd	present	nd	present	nd	present	nd	present	nd	present	nd	present	nd
AD66	USA	Griffin (Georgia)	2005	Dilmaghani et al., 2009	B. ndpus	Westar	present	0	present	nd	present	0	present	0	present	0	present	S160T	present	nd	present	0	present	0	present	0
AD70	USA	Griffin (Georgia)	2005	Dilmaghani et al., 2009	B. ndpus	Westar	present	0	present	0	present	0	present	0	present	0	present	0	present	0	present	0	present	0	present	0
AD87	USA	Plains (Georgia)	2005	Dilmaghani et al., 2009	B. ndpus	Westar	present	nd	present	nd	present	nd	present	nd	present	nd	present	nd	present	nd	present	nd	present	nd	present	nd
AD134	USA	Plains (Georgia)	2005	Dilmaghani et al., 2009	B. ndpus	Westar	present	0	present	0	present	0	present	0	present	0	present	0	present	0	present	0	present	0	present	0
AD109	USA	Plains (Georgia)	2005	Dilmaghani et al., 2009	B. ndpus	Westar	present	nd	present	nd	absent	nd	absent	nd	absent		absent	nd	absent	nd	absent	nd	present	nd	present	nd
AD126	USA	Plains (Georgia)	2005	Dilmaghani et al., 2009	B. ndpus	Westar	present	nd	present	nd	present	nd	present	nd	present	nd	present	nd	present	nd	present	nd	present	nd	present	nd
AD105	USA	Plains (Georgia)	2005	Dilmaghani et al., 2009	B. ndpus	Westar	present	nd	present	0	present	0	present	0	present	0	present	S160A	present	nd	present	nd	present	0	present	0
AD194	Chile	Chile (Temuco)	2005 and 2006	Dilmaghani et al., 2009	B. ndpus	Surpass 400	present	nd	present	nd	present	nd	present	nd	present	nd	present	nd	present	nd	present	nd	present	nd	present	nd
AD190	Chile	Chile (Temuco)	2005 and 2006	Dilmaghani et al., 2009	B. ndpus	Surpass 400	present	0	present	0	present	nd	present	nd	absent		absent	nd	absent		present	0	present	0	present	0
AD217	Chile	Chile (Temuco)	2005 and 2006	Dilmaghani et al., 2009	B. ndpus	Westar	present	nd	present	nd	present	nd	present	nd	present	nd	present	nd	present	nd	present	nd	present	nd	present	nd
AD219	Chile	Chile (Temuco)	2005 and 2006	Dilmaghani et al., 2009	B. ndpus	Westar	present	nd	present	M92I	present	0	present	0	present	nd	present	0	present	nd	present	nd	present	0	present	0
AD258	Chile	Chile (Temuco)	2005 and 2006	Dilmaghani et al., 2009	B. ndpus	Surpass 400	present	0	present	nd	present	nd	present	nd	absent		absent	nd	absent	nd	present	0	present	nd	present	nd
AD323	Candda	Kincardine (Ontario)	2005 and 2006	Dilmaghani et al., 2009	B. ndpus	Westar	present	nd	present	nd	present	nd	present	nd	present	nd	present	nd	present	nd	present	nd	present	nd	present	nd
AD336	Candda	Kincardine (Ontario)	2005 and 2006	Dilmaghani et al., 2009	B. ndpus	Westar	present	nd	present	nd	present	0	present	0	present	R27M	present	S160A	present	nd	present	nd	present	0	present	0
AD372	Candda	Kincardine (Ontario)	2005 and 2006	Dilmaghani et al., 2009	B. ndpus	Westar	present	0	present	0	present	0	present	0	present	nd	present	nd	present	0	present	0	present	0	present	0
AD379	Candda	Kincardine (Ontario)	2005 and 2006	Dilmaghani et al., 2009	B. ndpus	Westar	present	0	present	M92I	present	0	present	0	present	nd	present	nd	present	0	present	0	present	0	present	0
AD420	Candda	Kincardine (Ontario)	2005 and 2006	Dilmaghani et al., 2009	B. ndpus	Westar	present	0	present	0	present	0	present	0	present	0	present	0	present	0	present	0	present	0	present	0
AD1294	Candda	Fort Saskatchewan (Alberta)	2005 and 2006	Dilmaghani et al., 2009	B. ndpus	Westar	present	0	present	M92I	present	0	present	0	present	0	present	0	present	0	present	0	present	0	present	0
AD1366	Candda	Wetaskiwin (Alberta)	2005 and 2006	Dilmaghani et al., 2009	B. ndpus	Westar	present	nd	present	nd	absent	nd	absent	nd	absent		absent	nd	absent	nd	present	nd	present	nd	present	nd
AD752	Candda	Camrose (Alberta)	2005 and 2006	Dilmaghani et al., 2009	B. ndpus	Westar	present	nd	present	nd	present	nd	present	nd	present	0	present	0	present	nd	present	nd	present	nd	present	nd
AD466	Candda	Rosthern (Saskatchewan)	2005 and 2006	Dilmaghani et al., 2009	B. ndpus	Westar	present	nd	present	nd	absent	nd	absent	nd	absent		absent	nd	absent	nd	absent	nd	present	nd	present	nd
AD717	Candda	Roland (Manitoba)	2005 and 2006	Dilmaghani et al., 2009	B. ndpus	Westar	present	nd	present	nd	present	nd	present	nd	present	0	present	0	present	nd	present	nd	present	nd	present	nd
AD917	Candda	Brandon (Manitoba)	2005 and 2006	Dilmaghani et al., 2009	B. ndpus	Westar	present	0	present	M92I	present	0	present	0	present	0	present	0	present	0	present	0	present	0	present	0
AD879	Candda	Elm Creek (Manitoba)	2005 and 2006	Dilmaghani et al., 2009	B. ndpus	Westar	present	nd	present	nd	present	nd	present	nd	present	0	present	0	present	nd	present	nd	present	nd	present	nd
AD987	Candda	Letellier (Manitoba)	2005 and 2006	Dilmaghani et al., 2009	B. ndpus	Westar	present	0	present	M92I	present	0	present	0	present	0	present	0	present	0	present	0	present	0	present	0
AD1120	Candda	Moris (Manitoba)	2005 and 2006	Dilmaghani et al., 2009	B. ndpus	Westar	present	0	present	M92I	present	0	present	0	present	0	present	0	present	nd	present	0	present	0	present	0
AD951	Candda	Somerset (Manitoba)	2005 and 2006	Dilmaghani et al., 2009	B. ndpus	Westar	present	0	present	M92I	present	0	present	0	present	0	present	0	present	0	present	0	present	0	present	0
AD478	Candda	Rosthern (Saskatchewan)	2005 and 2006	Dilmaghani et al., 2009	B. ndpus	Westar	present	nd	present	nd	present	nd	present	nd	present	nd	present	nd	present	nd	present	nd	present	nd	present	nd
AD539	Candda	Saskatoon (Saskatchewan)	2005 and 2006	Dilmaghani et al., 2009	B. ndpus	Westar	present	nd	present	nd	present	nd	present	nd	present	nd	present	nd	present	nd	present	nd	present	nd	present	nd
AD1018	Candda	Moris (Manitoba)	2005 and 2006	Dilmaghani et al., 2009	B. ndpus	Westar	present	nd	present	nd	present	nd	present	nd	present	0	present	S160A	absent	nd	present	nd	present	nd	present	nd
AD847	Candda	Birch hills (Saskatchewan)	2005 and 2006	Dilmaghani et al., 2009	B. ndpus	Westar	present	nd	present	nd	present	0	present	0	present	0	present	0	present	nd	present	nd	present	0	present	0
AD1198	Candda	Lanigan (Saskatchewan)	2005 and 2006	Dilmaghani et al., 2009	B. ndpus	Westar	present	nd	present	nd	present	nd	present	nd	present	0	present	0	present	nd	present	nd	present	nd	present	nd
AD 673	Candda	Rosthern (Saskatchewan)	2005 and 2006	Dilmaghani et al., 2009	B. ndpus	Westar	present	nd	present	nd	present	nd	present	nd	absent	nd	absent	nd	present	nd	present	nd	present	nd	present	nd
AD 462	Candda	Rosthern (Saskatchewan)	2005 and 2006	Dilmaghani et al., 2009	B. ndpus	Westar	present	nd	present	nd	present	nd	present	nd	absent	nd	absent	nd	present	nd	present	nd	present	nd	present	nd
WT3	Australia	Western Australia	2005	Vincenot et al., 2008 & Dilmaghani et al., 2009	B. ndpus	Westar	present	nd	present	nd	present	nd	present	nd	present	nd	present	nd	present	nd	present	nd	present	nd	present	nd
WT30	Australia	Western Australia	2005	Vincenot et al., 2008 & Dilmaghani et al., 2009	B. ndpus	Westar	present	nd	present	nd	present	nd	present	nd	absent	nd	absent	nd	present	nd	present	nd	absent	nd	present	nd
WT50	Australia	Western Australia	2005	Vincenot et al., 2008 & Dilmaghani et al., 2009	B. ndpus	Westar	present	nd	present	nd	present	0	present	0	present	0	present	0	present	nd	present	0	present	0	present	0
WT1	Australia	Western Australia	2005	Vincenot et al., 2008 & Dilmaghani et al., 2009	B. ndpus	Westar	present	nd	present	nd	absent	nd	absent	nd	absent	nd	absent	nd	present	nd	present	nd	present	nd	present	nd
WT78	Australia	Western Australia	2005	Vincenot et al., 2008 & Dilmaghani et al., 2009	B. ndpus	Westar	present	nd	present	nd	present	nd	present	nd	present	nd	present	nd	present	nd	present	nd	absent	nd	absent	nd
WT92	Australia	Western Australia	2005	Vincenot et al., 2008 & Dilmaghani et al., 2009	B. ndpus	Westar	present	nd	present	nd	present	nd	present	nd	absent	nd	absent	nd	present	nd	present	nd	present	nd	present	nd
WT12	Australia	Western Australia	2005	Vincenot et al., 2008 & Dilmaghani et al., 2009	B. ndpus	Westar	present	nd	present	nd	present	nd	present	nd	absent	nd	absent	nd	present	nd	present	nd	present	nd	present	nd
WT47	Australia	Western Australia	2005	Vincenot et al., 2008 & Dilmaghani et al., 2009	B. ndpus	Westar	present	0	present	0	present	nd	present	0	present	0	present	0	present	0	present	0	present	0	present	0
WT57	Australia	Western Australia	2005	Vincenot et al., 2008 & Dilmaghani et al., 2009	B. ndpus	Westar	present	0	present	0	present	0	present	0	present	0	present	0	present	0	present	D178A	present	0	present	0
WT91	Australia	Western Australia	2005	Vincenot et al., 2008 & Dilmaghani et al., 2009	B. ndpus	Westar	present	nd	present	nd	present	nd	present	nd	absent	nd	absent	nd	present	nd	present	nd	present	nd	present	nd
WT15	Australia	Western Australia	2005	Vincenot et al., 2008 & Dilmaghani et al., 2009	B. ndpus	Westar	present	0	present	0	present	0	present	0	absent	nd	absent	nd	present	0	present	0	present	0	present	0
WT51	Australia	Western Australia	2005	Vincenot et al., 2008 & Dilmaghani et al., 2009	B. ndpus	Westar	present	nd	present	nd	present	nd	present	nd	present	nd	present	nd	present	nd	present	nd	present	nd	present	nd
WT64	Australia	Western Australia	2005	Vincenot et al., 2008 & Dilmaghani et al., 2009	B. ndpus	Westar	present	nd	present	nd	present	nd	present	nd	absent	nd	absent	nd	present	nd	present	nd	present	nd	present	nd
WT31	Australia	Western Australia	2005	Vincenot et al., 2008 & Dilmaghani et al., 2009	B. ndpus	Westar	present	nd	present	nd	present	0	present	0	absent	nd	absent	nd	present	nd	present	nd	present	0	present	0
WT86	Australia	Western Australia	2005	Vincenot et al., 2008 & Dilmaghani et al., 2009	B. ndpus	Westar	absent	nd	absent	nd	absent	nd	absent	nd	absent	nd	absent	nd	present	nd	present	nd	absent	nd	absent	nd
WT101	Australia	Western Australia	2005	Vincenot et al., 2008 & Dilmaghani et al., 2009	B. ndpus	Westar	present	nd	present	nd	present	nd	present	nd	present	nd	present	nd	present	nd	present	nd	present	nd	present	nd
WT33	Australia	Western Australia	2005	Vincenot et al., 2008 & Dilmaghani et al., 2009	B. ndpus	Westar	present	nd	present	nd	present	nd	present	nd	absent	nd	absent	nd	present	nd	present	nd	present	nd	present	nd
OMR186	Mexico	Salamanca	2008	Dilmaghani et al., 2012	B. oleracea	broccoli	present	nd	present	nd	present	nd	present	nd	absent	nd	absent	nd	present	nd	present	nd	present	nd	present	nd
OMR192	Mexico	Salamanca	2008	Dilmaghani et al., 2012	B. oleracea	broccoli	present	nd	present	nd	present	nd	present	nd	absent	nd	absent	nd	present	nd	present	nd	present	nd	present	nd
OMR199	Mexico	Salamanca	2008	Dilmaghani et al., 2012	B. oleracea	broccoli	present	nd	present	nd	present	nd	present	nd	absent	nd	absent	nd	present	nd	present	nd	present	nd	present	nd
OMR203	Mexico	Salamanca	2008	Dilmaghani et al., 2012	B. oleracea	broccoli	present	nd	present	nd	present	nd	present	nd	absent	nd	absent	nd	present	nd	present	nd	present	nd	present	nd
OMR211	Mexico	Salamanca	2008	Dilmaghani et al., 2012	B. oleracea	broccoli	present	nd	present	nd	present	nd	present	nd	absent	nd	absent	nd	absent	nd	present	nd	present	nd	present	nd
OMR215	Mexico	Salamanca	2008	Dilmaghani et al., 2012	B. oleracea	broccoli	present	0	present	M92I	present	0	present	0	absent	nd	absent	nd	present	0	present	0	present	0	present	0
OMR222	Mexico	Salamanca	2008	Dilmaghani et al., 2012	B. oleracea	broccoli	present	nd	present	nd	present	nd	present	nd	absent	nd	absent	nd	present	nd	present	nd	present	nd	present	nd
OMR238	Mexico	Salamanca	2008	Dilmaghani et al., 2012	B. oleracea	broccoli	present	nd	present	nd	present	nd	present	nd	absent	nd	absent	nd	present	nd	present	nd	present	nd	present	nd
OMR243	Mexico	Salamanca	2008	Dilmaghani et al., 2012	B. oleracea	broccoli	present	nd	present	nd	present	nd	present	nd	absent	nd	absent	nd	present	nd	present	nd	present	nd	present	nd
OMR249	Mexico	Salamanca	2008	Dilmaghani et al., 2012	B. oleracea	broccoli	present	nd	present	nd	present	nd	present	nd	absent	nd	absent	nd	present	nd	present	nd	present	nd	present	nd
OMR45	Mexico	Aguascalientes	2008	Dilmaghani et al., 2012	B. oleracea	broccoli	present	0	present	M92I	present	0	present	0	absent	nd	absent	nd	present	0	present	0	present	0	present	0
OMR48	Mexico	Aguascalientes	2008	Dilmaghani et al., 2012	B. oleracea	broccoli	present	nd	present	nd	present	nd	present	nd	absent	nd	absent	nd	present	nd	present	nd	present	nd	present	nd
OMR51	Mexico	Aguascalientes	2008	Dilmaghani et al., 2012	B. oleracea	broccoli	present	nd	present	nd	present	nd	present	nd	absent	nd	absent	nd	present	nd	present	nd	present	nd	present	nd
OMR56	Mexico	Aguascalientes	2008	Dilmaghani et al., 2012	B. oleracea	broccoli	present	nd	present	nd	present	nd	present	nd	absent	nd	absent	nd	present	nd	present	nd	present	nd	present	nd
OMR61	Mexico	Aguascalientes	2008	Dilmaghani et al., 2012	B. oleracea	broccoli	present	0	present	M92I	present	0	present	0	absent	nd	absent	nd	present	0	present	0	present	0	present	0
OMR75	Mexico	Salamanca	2008	Dilmaghani et al., 2012	B. oleracea	broccoli	present	0	present	M92I	present	0	present	0	absent	nd	absent	nd	present	0	present	0	present	0	present	0
OMR79	Mexico	Salamanca	2008	Dilmaghani et al., 2012	B. oleracea	broccoli	present	nd	present	nd	present	nd	present	nd	absent	nd	absent	nd	present	nd	present	nd	present	nd	present	nd
OMR87	Mexico	Salamanca	2008	Dilmaghani et al., 2012	B. oleracea	broccoli	present	nd	present	nd	present	nd	present	nd	absent	nd	absent	nd	present	nd	present	nd	absent	nd	present	nd
OMR92	Mexico	Salamanca	2008	Dilmaghani et al., 2012	B. oleracea	broccoli	absent	nd	present	nd	present	nd	present	nd	absent	nd	absent	nd	present	nd	present	nd	present	nd	present	nd
OMR98	Mexico	Salamanca	2008	Dilmaghani et al., 2012	B. oleracea	broccoli	present	0	present	M92I	present	0	present	0	absent	nd	absent	nd	present	0	present	0	present	0	present	0
OMR167	Mexico	Asientos	2008	Dilmaghani et al., 2012	B. oleracea	broccoli	present	0	present	M92I	present	0	present	0	absent	nd	absent	nd	present	0	present	0	present	0	present	0
OMR166	Mexico	Asientos	2008	Dilmaghani et al., 2012	B. oleracea	broccoli	present	nd	present	nd	present	nd	present	nd	absent	nd	absent	nd	present	nd	present	nd	present	nd	present	nd
OMR180	Mexico	Asientos	2008	Dilmaghani et al., 2012	B. oleracea	broccoli	present	nd	present	nd	present	nd	present	nd	absent	nd	absent	nd	present	nd	present	nd	present	nd	present	nd
WT75	Australia	Western Australia	2005	Vincenot et al., 2008	B. ndpus	Westar	present	0	present	0	present	0	present	0	present	Q21STOP, Q53L, S54STOP, W59STOP, S89L, S120L	present	R29Q, M56I , G78R, E92K , M106I , E127K , w163STOP	present	0	present	0	present	0	present	0
WT32	Australia	Western Australia	2005	Vincenot et al., 2008	B. ndpus	Westar	present	nd	present	nd	present	nd	present	nd	absent		absent	nd	present	nd	present	nd	present	nd	present	nd
WT08	Australia	Western Australia	2005	Vincenot et al., 2008	B. ndpus	Westar	present	nd	present	nd	present	nd	present	nd	present	nd	present	nd	present	nd	present	nd	present	nd	present	nd
IBCN14	Australia	South Australia	1988	Mendes-Pereira et al., 2003	B. ndpus	unknown	present	0	present	0	present	nd	present	nd	absent	nd	absent	nd	present	nd	present	0	absent	nd	present	nd
IBCN18	Australia	Victoria	1988	Mendes-Pereira et al., 2003	B. ndpus	unknown	present	0	present	M92I	present	0	present	0	absent	nd	absent	nd	present	0	present	0	present	0	present	0
OMR131	Mexico	Asientos	2008	Dilmaghani et al., 2012	B. oleracea	broccoli	present	0	present	M92I	present	0	present	0	absent	nd	absent	nd	present	0	present	0	present	0	present	0
OMR134	Mexico	Asientos	2008	Dilmaghani et al., 2012	B. oleracea	broccoli	present	0	present	M92I	present	0	present	0	absent	nd	absent	nd	present	0	present	0	present	0	present	0
OMR139	Mexico	Asientos	2008	Dilmaghani et al., 2012	B. oleracea	broccoli	present	0	present	M92I	present	0	present	0	absent	nd	absent	nd	present	0	present	0	present	0	present	0
OMR142	Mexico	Asientos	2008	Dilmaghani et al., 2012	B. oleracea	broccoli	present	nd	present	nd	present	nd	present	nd	absent	nd	absent	nd	present	nd	present	nd	absent	nd	present	nd
OMR105	Mexico	Asientos	2008	Dilmaghani et al., 2012	B. oleracea	broccoli	present	nd	present	nd	present	nd	present	nd	absent	nd	absent	nd	present	nd	present	nd	present	nd	present	nd
OMR110	Mexico	Asientos	2008	Dilmaghani et al., 2012	B. oleracea	broccoli	present	nd	present	nd	present	nd	present	nd	absent	nd	absent	nd	present	nd	present	nd	absent	nd	absent	nd
OMR111	Mexico	Asientos	2008	Dilmaghani et al., 2012	B. oleracea	broccoli	present	nd	present	nd	present	nd	present	nd	present	nd	present	nd	present	nd	present	nd	present	nd	present	nd
OMR113	Mexico	Asientos	2008	Dilmaghani et al., 2012	B. oleracea	broccoli	present	nd	present	nd	present	nd	present	nd	present	nd	present	nd	present	nd	present	nd	absent	nd	present	nd
OMR119	Mexico	Asientos	2008	Dilmaghani et al., 2012	B. oleracea	broccoli	present	nd	present	nd	present	nd	present	nd	absent	nd	absent	nd	present	nd	present	nd	present	nd	present	nd
OMR124	Mexico	Asientos	2008	Dilmaghani et al., 2012	B. oleracea	broccoli	present	nd	present	nd	present	nd	present	nd	absent	nd	absent	nd	present	nd	present	nd	present	nd	present	nd
INV.13.94	France	Saint-Aigndn (Loir-et-Cher)	2013	unpublished	B. ndpus	Falcon	present	nd	present	nd	present	0	present	0	present	0	present	S160A and A162S	present	nd	present	nd	present	nd	present	nd
INV.13.95	France	Saint-Aigndn (Loir-et-Cher)	2013	unpublished	B. ndpus	Falcon	present	nd	present	nd	present	nd	present	nd	present	0	present	0	present	nd	present	nd	present	nd	present	nd
INV.13.96	France	Saint-Aigndn (Loir-et-Cher)	2013	unpublished	B. ndpus	Falcon	present	nd	present	nd	present	nd	present	nd	present	nd	present	nd	present	nd	present	nd	present	nd	present	nd
INV.13.97	France	Saint-Aigndn (Loir-et-Cher)	2013	unpublished	B. ndpus	Falcon	present	nd	present	nd	present	nd	present	nd	present	nd	present	nd	present	nd	present	nd	present	nd	present	nd
INV.13.98	France	Saint-Aigndn (Loir-et-Cher)	2013	unpublished	B. ndpus	Falcon	present	nd	present	nd	present	nd	present	nd	present	nd	present	nd	present	nd	present	nd	present	nd	present	nd
INV.13.99	France	Saint-Aigndn (Loir-et-Cher)	2013	unpublished	B. ndpus	Falcon	present	nd	present	nd	present	nd	present	nd	present	nd	present	nd	present	nd	present	nd	present	nd	present	nd
INV.13.100	France	Saint-Aigndn (Loir-et-Cher)	2013	unpublished	B. ndpus	Falcon	present	nd	present	nd	present	nd	present	nd	present	nd	present	nd	present	nd	present	nd	present	nd	present	nd
INV.13.101	France	Saint-Aigndn (Loir-et-Cher)	2013	unpublished	B. ndpus	Falcon	present	nd	present	nd	present	nd	present	nd	present	nd	present	nd	present	nd	present	nd	present	nd	present	nd
INV.13.102	France	Saint-Aigndn (Loir-et-Cher)	2013	unpublished	B. ndpus	Falcon	present	nd	present	nd	present	0	present	0	present	0	present	0	present	nd	present	nd	present	nd	present	nd
G13.501	France	Grignon (Yvelines)	2013	unpublished	B. ndpus	DK Excellium	present	nd	present	nd	present	nd	present	nd	present	0	present	0	present	nd	present	nd	present	nd	absent	nd
G13.515	France	Grignon (Yvelines)	2013	unpublished	B. ndpus	DK Excellium	present	nd	present	nd	present	nd	present	nd	present	nd	present	nd	present	nd	present	nd	present	nd	present	nd
G13.100	France	Grignon (Yvelines)	2013	unpublished	B. ndpus	Alpaga	present	nd	present	nd	present	nd	present	nd	present	nd	present	nd	present	nd	present	nd	present	nd	present	nd
G13.322	France	Grignon (Yvelines)	2013	unpublished	B. ndpus	DK Explicit	present	nd	present	nd	present	nd	present	nd	present	nd	present	nd	present	nd	present	nd	present	nd	present	nd
INV.13.565	France	Gohory (Eure-et-Loir)	2013	unpublished	B. ndpus	Falcon	present	nd	present	nd	present	nd	present	nd	present	nd	present	nd	present	nd	present	nd	present	nd	present	nd
INV.13.566	France	Gohory (Eure-et-Loir)	2013	unpublished	B. ndpus	Falcon	absent	nd	absent	nd	present	nd	present	nd	present	nd	present	nd	present	nd	present	nd	absent	nd	present	nd
INV.13.567	France	Gohory (Eure-et-Loir)	2013	unpublished	B. ndpus	Falcon	present	nd	present	nd	present	0	present	0	present	0	present	S160A and A162S	present	nd	present	nd	present	nd	present	nd
INV.13.569	France	Gohory (Eure-et-Loir)	2013	unpublished	B. ndpus	Falcon	present	nd	present	nd	present	nd	present	nd	present	nd	present	nd	present	nd	present	nd	present	nd	present	nd
INV.13.570	France	Gohory (Eure-et-Loir)	2013	unpublished	B. ndpus	Falcon	present	nd	present	nd	present	nd	present	nd	present	nd	present	nd	present	nd	present	nd	present	nd	present	nd
INV.13.571	France	Gohory (Eure-et-Loir)	2013	unpublished	B. ndpus	Falcon	present	nd	present	nd	present	nd	present	nd	present	nd	present	nd	present	nd	present	nd	present	nd	present	nd
INV.13.572	France	Gohory (Eure-et-Loir)	2013	unpublished	B. ndpus	Falcon	present	nd	present	nd	present	nd	present	nd	present	nd	present	nd	present	nd	present	nd	present	nd	present	nd
INV.13.573	France	Gohory (Eure-et-Loir)	2013	unpublished	B. ndpus	Falcon	present	nd	present	nd	present	nd	present	nd	present	nd	present	nd	present	nd	present	nd	present	nd	present	nd
INV.13.661	France	Jaulny (Meurthe-et-Moselle)	2013	unpublished	B. ndpus	Falcon	present	nd	present	nd	present	nd	present	nd	present	nd	present	nd	present	nd	present	nd	present	nd	present	nd
INV.13.662	France	Jaulny (Meurthe-et-Moselle)	2013	unpublished	B. ndpus	Falcon	present	nd	present	nd	present	nd	present	nd	present	0	present	S160A and A162S	present	nd	present	nd	present	nd	present	nd
INV.13.663	France	Jaulny (Meurthe-et-Moselle)	2013	unpublished	B. ndpus	Falcon	present	nd	present	nd	present	nd	present	nd	present	0	present	0	present	nd	present	nd	present	nd	present	nd
INV.13.664	France	Jaulny (Meurthe-et-Moselle)	2013	unpublished	B. ndpus	Falcon	present	nd	present	nd	present	nd	present	nd	present	nd	present	nd	present	nd	present	nd	present	nd	present	nd
INV.13.665	France	Jaulny (Meurthe-et-Moselle)	2013	unpublished	B. ndpus	Falcon	present	nd	present	nd	present	nd	present	nd	present	0	present	0	present	nd	present	nd	present	nd	present	nd
INV.13.666	France	Jaulny (Meurthe-et-Moselle)	2013	unpublished	B. ndpus	Falcon	present	nd	present	nd	present	nd	present	nd	present	0	present	S160A and A162S	present	nd	present	nd	present	nd	present	nd
INV.13.667	France	Jaulny (Meurthe-et-Moselle)	2013	unpublished	B. ndpus	Falcon	present	nd	present	nd	present	nd	present	nd	present	0	present	0	present	nd	present	nd	present	nd	present	nd
INV.13.668	France	Jaulny (Meurthe-et-Moselle)	2013	unpublished	B. ndpus	Falcon	present	nd	present	nd	present	nd	present	nd	present	nd	present	nd	present	nd	present	nd	present	nd	present	nd
INV.13.669	France	Jaulny (Meurthe-et-Moselle)	2013	unpublished	B. ndpus	Falcon	present	nd	present	nd	present	nd	present	nd	present	nd	present	nd	present	nd	present	nd	present	nd	present	nd
INV.13.469	France	Pierrefontaines (Hautes-Marne)	2013	unpublished	B. ndpus	Falcon	present	nd	present	nd	present	nd	present	nd	present	nd	present	nd	present	nd	present	nd	present	nd	present	nd
INV.13.470	France	Pierrefontaines (Hautes-Marne)	2013	unpublished	B. ndpus	Falcon	present	0	present	nd	present	0	present	0	present	0	present	S160A and A162S	present	0	present	0	present	0	present	0
INV.13.471	France	Pierrefontaines (Hautes-Marne)	2013	unpublished	B. ndpus	Falcon	present	0	present	nd	present	0	present	0	present	0	present	0	present	0	present	0	present	0	present	0
INV.13.472	France	Pierrefontaines (Hautes-Marne)	2013	unpublished	B. ndpus	Falcon	present	nd	present	nd	present	nd	present	nd	present	nd	present	nd	present	nd	present	nd	present	nd	present	nd
INV.13.473	France	Pierrefontaines (Hautes-Marne)	2013	unpublished	B. ndpus	Falcon	present	nd	present	nd	present	nd	present	nd	present	nd	present	nd	present	nd	present	nd	present	nd	present	nd
INV.13.474	France	Pierrefontaines (Hautes-Marne)	2013	unpublished	B. ndpus	Falcon	present	nd	present	nd	present	nd	present	nd	present	nd	present	nd	present	nd	present	nd	present	nd	present	nd
INV.13.475	France	Pierrefontaines (Hautes-Marne)	2013	unpublished	B. ndpus	Falcon	present	nd	present	nd	present	nd	present	nd	absent	nd	present	nd	present	nd	present	nd	present	nd	present	nd
INV.13.734	France	Rouillon (Sarthe)	2013	unpublished	B. ndpus	Falcon	present	nd	present	nd	present	nd	present	nd	present	nd	present	nd	present	nd	present	nd	present	0	present	0
INV.13.736	France	Rouillon (Sarthe)	2013	unpublished	B. ndpus	Falcon	present	nd	present	nd	present	0	present	0	present	0	present	S160A	present	nd	present	nd	present	0	present	0
INV.13.737	France	Rouillon (Sarthe)	2013	unpublished	B. ndpus	Falcon	present	0	present	0	present	0	present	0	present	0	present	S160A	present	0	present	0	present	0	present	0
INV.13.738	France	Rouillon (Sarthe)	2013	unpublished	B. ndpus	Falcon	present	0	present	0	present	0	present	0	present	0	present	0	present	0	present	0	present	0	present	0
INV.13.739	France	Rouillon (Sarthe)	2013	unpublished	B. ndpus	Falcon	present	nd	present	nd	present	nd	present	nd	present	nd	present	nd	present	nd	present	nd	present	nd	present	nd
INV.13.740	France	Rouillon (Sarthe)	2013	unpublished	B. ndpus	Falcon	present	nd	present	nd	present	nd	present	nd	present	nd	present	nd	present	nd	present	nd	present	nd	present	nd
INV.13.741	France	Rouillon (Sarthe)	2013	unpublished	B. ndpus	Falcon	present	nd	present	nd	present	nd	present	nd	present	nd	present	nd	present	nd	present	nd	present	nd	present	nd
INV.13.476	France	Pierrefontaines (Hautes-Marne)	2013	unpublished	B. ndpus	Falcon	present	nd	present	nd	present	nd	present	nd	present	nd	present	nd	present	nd	present	nd	present	nd	present	nd
INV.13.477	France	Pierrefontaines (Hautes-Marne)	2013	unpublished	B. ndpus	Falcon	present	nd	present	nd	present	nd	present	nd	present	nd	present	nd	present	nd	present	nd	present	nd	present	nd
INV.13.387	France	Beaurepaire (Isère)	2013	unpublished	B. ndpus	Falcon	present	nd	present	nd	present	nd	present	nd	present	nd	present	nd	present	nd	present	nd	present	nd	present	nd
INV.13.389	France	Beaurepaire (Isère)	2013	unpublished	B. ndpus	Falcon	present	nd	present	nd	present	nd	present	nd	present	nd	present	nd	present	nd	present	nd	present	nd	absent	nd
INV.13.390	France	Beaurepaire (Isère)	2013	unpublished	B. ndpus	Falcon	present	nd	present	nd	present	nd	present	nd	present	nd	present	nd	present	nd	present	nd	absent	nd	present	nd
INV.13.391	France	Beaurepaire (Isère)	2013	unpublished	B. ndpus	Falcon	present	nd	present	nd	present	nd	present	nd	present	nd	present	nd	present	nd	present	nd	absent	nd	absent	nd
INV.13.392	France	Beaurepaire (Isère)	2013	unpublished	B. ndpus	Falcon	present	0	present	nd	present	0	present	0	present	0	present	S160A and A162S	present	0	present	0	present	0	present	0
INV.13.393	France	Beaurepaire (Isère)	2013	unpublished	B. ndpus	Falcon	present	0	present	nd	present	0	present	0	present	0	present	0	present	0	present	0	present	0	present	0
INV.13.394	France	Beaurepaire (Isère)	2013	unpublished	B. ndpus	Falcon	present	0	present	0	present	0	present	0	present	0	present	S160A	present	0	present	0	present	0	present	0
INV.13.395	France	Beaurepaire (Isère)	2013	unpublished	B. ndpus	Falcon	present	nd	present	nd	present	0	present	0	present	0	present	S160A and A162S	present	nd	present	nd	present	0	present	0
INV.13.290	France	Croixrault (Somme)	2013	unpublished	B. ndpus	Falcon	present	0	present	0	present	0	present	0	present	0	present	0	present	0	present	0	present	0	present	0
INV.13.305	France	Croixrault (Somme)	2013	unpublished	B. ndpus	Falcon	present	0	present	0	present	0	present	0	present	0	present	0	present	0	present	0	present	nd	present	nd
INV.13.307	France	Croixrault (Somme)	2013	unpublished	B. ndpus	Falcon	present	0	present	0	present	0	present	0	present	0	present	0	present	0	present	0	present	0	present	0
INV.13.334	France	Croixrault (Somme)	2013	unpublished	B. ndpus	Falcon	present	0	present	nd	present	0	present	0	present	0	present	0	present	0	present	0	absent	nd	present	nd
	a Presence by PCR amplification.
	nd: not done
	0: gene has no mutation or a silent mutation (no impact at the protein level)
